# From SNPs to Pathways: A genome-wide benchmark of annotation discrepancies and their impact on protein- and pathway-level inference

**DOI:** 10.64898/2026.03.21.713397

**Authors:** Bryan Queme, Anushya Muruganujan, Dustin Ebert, Tremayne Mushayahama, W. James Gauderman, Huaiyu Mi

**Author notes:** **Corresponding Author:** Huaiyu Mi.

## Abstract

**Background:** Accurate single-nucleotide polymorphism (SNP) annotation is central to genomic research yet widely used tools and gene models often yield divergent results. Prior studies have shown such discrepancies in small datasets, but the extent of genome-wide variation and its impact on downstream pathway analysis remain unclear.

**Results:** We conducted a comprehensive comparison of three commonly used SNP annotation tools, ANNOVAR, SnpEff, and VEP, using both Ensembl and RefSeq gene models to evaluate more than 40 million SNPs from the Haplotype Reference Consortium. At the protein level, annotation output differed significantly across tools and gene models (p-adj < 0.001), with discrepancies present in both genic and intergenic regions. RefSeq produced broader annotation coverage, particularly for intergenic SNPs, while Ensembl showed greater internal consistency. SnpEff provided the most complete coverage overall, whereas no single tool or model configuration achieved full annotation recovery of the union reference. Integration across tools and models maximized coverage and reduced annotation loss. In a case study of 204 colorectal cancer–associated SNPs from the FIGI GWAS, pathway enrichment results varied depending on annotation strategy. The fully integrated approach identified all four significant pathways, whereas several single-tool or single-model strategies missed one or more.

**Conclusion:** SNP annotation outcomes are influenced by both the tool and gene model used, and relying on a single approach may result in incomplete coverage. A multi-tool, multi-model strategy provides the most comprehensive annotation and preserves enriched pathways, supporting more robust and reproducible genomic interpretation.
