## Additional File 1 for "From SNPs to Pathways: A genome-wide benchmark of annotation discrepancies and their impact on protein- and pathway-level inference"

### Sheet: Supplementary Table 1
		Genes with UniProt mapping
	Starting SNPs	No UniProt		Total	Genic	Intergenic
ENSEMBL	40290938
ANNOVAR		15373408	0.38156	24917530	18833899	6083631
SnpEff		14387415	0.357088	25903523	19469707	6433816
VEP		21105115	0.523818	19185823	18913449	272374
RefSeq	40290938
ANNOVAR		7018250	0.174189	33272688	17753650	15519038
SnpEff		6182795	0.153454	34108143	18028605	16079538
VEP		22244733	0.552103	18046205	17621032	425173
Combined Models	40290938
ANNOVAR		6085680	0.151043	34205258	22012851	12192407
SnpEff		5149122	0.127799	35141816	22432451	12709365
VEP		20616934	0.511702	19674004	19179715	494289
Combined Tools	40290938
ENSEMBL		14385040	0.357029	25905898	19469707	6436191
RefSeq		5941462	0.147464	34349476	21852810	12496666
Combined Tools	40290938
Combined Models		5091634	0.126372	35199304	22466354	12732950
