## Additional File 2 for "From SNPs to Pathways: A genome-wide benchmark of annotation discrepancies and their impact on protein- and pathway-level inference"

### Sheet: Tools UniProt
				Genic			Intergenic			Whole Genome						Genic		Genic	Intergenic		Intergenic
Category	Visual	Explanation	Set Expression	Ensembl (n=19469707)	RefSeq (n=18203035)	Combined Models (n=22466354)	Ensembl (n=6436191)	RefSeq (n=16146441)	Combined Models (n=12732950)	Ensembl (n=25905898)	RefSeq (n=34349476)	Combined Models (n=35199304)		Group	Subgroup	Ensembl	RefSeq	Combined DB	Ensembl	RefSeq	Combined DB
Exact Match		All tree tools match S exactly		0.927314	0.888409	0.755998	0.00805492	0.00543761	0.0120396	0.698928	0.473356	0.486879		ASV	ASV	18054523	16171735	16984516	51843	87798	153300
ANNOVAR & SnpEff		ANNOVAR and SnpEff match S; VEP didn't provide info		0	0.000844804	0.119572	0.924475	0.887025	0.871682	0.229681	0.417406	0.391639		AS	AS	0	15378	2686349	5950096	14322290	11099078
ANNOVAR & SnpEff; VEP Subset		ANNOVAR and SnpEff match S; VEP is a subset		0	0.000425973	0.0258083	0.000687518	0.00990169	0.0151677	0.000170811	0.00488016	0.0219592			V	0	7754	579818	4425	159877	193129
ANNOVAR & VEP		ANNOVAR and VEP match S; SnpEff didn't provide info		0	0.00186084	0.000653867	0	1.73413e-06	4.22526e-05	0	0.000986944	0.000432622		AV	AV	0	33873	14690	0	28	538
ANNOVAR & VEP; SnpEff Subset		ANNOVAR and VEP match S; SnpEff is a subset		0	0.000730592	0.000143815	0	4.02565e-06	1.57073e-07	0	0.00038906	9.18484e-05			S	0	13299	3231	0	65	2
SnpEff & VEP		SnpEff and VEP match S; ANNOVAR didn't provide info		0.00401285	0.000609679	0.000965933	0.0285534	0.00119816	0.00259382	0.0101098	0.000886302	0.0015548		SV	SV	78129	11098	21701	183775	19346	33027
SnpEff & VEP; ANNOVAR Subset		SnpEff and VEP match S; ANNOVAR is a subset		0.0104744	0.00407811	0.0085665	0.000188466	0	0.000183068	0.00791889	0.00216114	0.00553389			A	203933	74234	192458	1213	0	2331
ANNOVAR		ANNOVAR matches S; others didn’t provide info		0	0.00682947	0.000681241	0.000369007	0.00279182	0.00161879	9.1678e-05	0.00493152	0.00102039		A	A	0	124317	15305	2375	45078	20612
ANNOVAR; SnpEff Subset		ANNOVAR matches S; SnpEff is a subset; VEP didn’t provide info		0	0.000180849	0.00158517	4.31932e-05	0.010084	0.00685254	1.07311e-05	0.00483594	0.00349058			S	0	3292	35613	278	162820	87253
ANNOVAR; SnpEff & VEP Subset		ANNOVAR matches S; SnpEff and VEP are subsets		0	0.00152194	0.00129643	0.00133915	0.000278204	0.000476323	0.000332704	0.000937307	0.000999764			SV	0	27704	29126	8619	4492	6065
ANNOVAR; VEP Subset		ANNOVAR matches S; VEP is a subset; SnpEff didn’t provide info		0	2.03263e-05	5.87545e-06	0	6.00752e-06	7.85364e-08	0	1.35955e-05	3.77848e-06			V	0	370	132	0	97	1
SnpEff		SnpEff matches S; others didn’t provide info		0.0285704	0.0232013	0.0189268	0.0260985	0.0362973	0.0395999	0.0279563	0.0293573	0.0264051		S	S	556258	422334	425217	167975	586073	504223
SnpEff; ANNOVAR Subset		SnpEff matches S; ANNOVAR is a subset; VEP didn’t provide info		0	0.000916441	0.00552626	0.00669542	0.03747	0.0414276	0.00166344	0.0180989	0.0185132			A	0	16682	124155	43093	605007	527495
SnpEff; ANNOVAR & VEP Subset		SnpEff matches S; ANNOVAR and VEP are subsets		0.0295558	0.0640793	0.0568402	0.000648986	0.00024637	0.0033623	0.0223741	0.0340738	0.0374951			AV	575443	1166438	1276991	4177	3978	42812
SnpEff; VEP Subset		SnpEff matches S; VEP is a subset; ANNOVAR didn’t provide info		7.29852e-05	1.58215e-05	0.000122895	0.000125851	1.7589e-05	6.47925e-05	8.61194e-05	1.66524e-05	0.000101877			V	1421	288	2761	810	284	825
VEP		VEP matches S; others didn’t provide info		0	0.000858648	0.000168074	0	0.00134395	0.000191158	0	0.00108677	0.000176424		V	V	0	15630	3776	0	21700	2434
VEP; ANNOVAR & SnpEff Subset		VEP matches S; ANNOVAR and SnpEff are subsets		0	0.00319991	0.00147478	0	3.71599e-07	3.29853e-06	0	0.00169592	0.00094249			AS	0	58248	33133	0	6	42
VEP; ANNOVAR Subset		VEP matches S; ANNOVAR is a subset; SnpEff didn’t provide info		0	1.31846e-05	0	0	0	0	0	6.98701e-06	0			A	0	240	0	0	0	0
VEP; SnpEff Subset		VEP matches S; SnpEff is a subset; ANNOVAR didn’t provide info		0	1.92276e-06	2.13653e-06	0	0	2.67024e-06	0	1.01894e-06	2.32959e-06			S	0	35	48	0	0	34
ANNOVAR, SnpEff, & VEP Overlap		All partially match S with shared content		0	0.000741964	0.00140779	0.00260682	0.00581912	0.00282982	0.000647652	0.00312855	0.0019222		Overlap		0	13506	31628	16778	93958	36032
Disjointed		All partially match S; no shared content		0	0.0014602	0.00025398	0.000114043	0.00207749	0.00186265	2.83333e-05	0.00175036	0.000835897		Disjoint		0	26580	5706	734	33544	23717
Empty		No annotations provided by any tool		0.214871	0.117705	0.0940293	0.58457	0.178694	0.178139	0.357029	0.147464	0.126372		Empty		5328395	2428426	2331748	9056645	3513036	2759886
														Total Region Annotated		24798102	20631461	24798102	15492836	19659477	15492836
														UniProts		19469707	18203035	22466354	6436191	16146441	12732950
														Total UniProts		25905898	34349476	35199304
														Total SNPs		40290938	40290938	40290938
														ANNOVAR		18833899	17753650	22012851	6083631	15519038	12192407
														SnpEff		19469707	18028605	22432451	6433816	16079538	12709365
														VEP		18913449	17621032	19179715	272374	425173	494289
														Totals
														ANNOVAR		24917530	33272688	34205258
														SnpEff		25903523	34108143	35141816
														VEP		19185823	18046205	19674004
