## Additional File 3 for "From SNPs to Pathways: A genome-wide benchmark of annotation discrepancies and their impact on protein- and pathway-level inference"

### Sheet: R-E UniProt
Category	Visual	Explanation	Set Expression	Genic	Intergenic	Whole Genome			Genic	Intergenic	Total
Exact Match		Both tools match the reference set exactly		0.737787	0.251803	0.561988
								UniProt	16575390	3206199	19781589
RefSeq with Ensembl Subset		RefSeq fully matches S; Ensembl is a proper subset		0.0690494	0.201356	0.11691
								UniProt	1551289	2563858	4115147
Ensembl with RefSeq Subset		Ensembl fully matches S; RefSeq is a proper subset		0.0200035	0.0113746	0.0168821
								UniProt	449406	144832	594238
RefSeq and Ensembl Overlap		Both partially match S with some shared content		0.00291578	0.00216658	0.00264477
								UniProt	65507	27587	93094
RefSeq and Ensembl Disjoint		Both partially match S, with no shared content		0.00955077	0.0202177	0.0134094
								UniProt	214571	257431	472002
RefSeq only		RefSeq fully matches S; Ensembl didn't provide information		0.133384	0.494525	0.264022
								UniProt	2996647	6296759	9293406
Ensembl only		Ensembl fully matches S; RefSeq didn't provide information		0.0273095	0.0185569	0.0241433
								UniProt	613544	236284	849828
Empty		No information provided by either tool		0.0940293	0.178139	0.126372
								UniProt	2331748	2759886	5091634
								Totals	24798102	15492836	40290938
								Total UniProt	22466354	12732950	35199304
								Ensembl	19469707	6436191	25905898
								RefSeq	21852810	12496666	34349476
	16575390	449406	1551289	65507	214571	2996647	613544	2331748
