## Additional File 4 for "From SNPs to Pathways: A genome-wide benchmark of annotation discrepancies and their impact on protein- and pathway-level inference"

### Sheet: Additional File 4
		Gene Model
A		ENSEMBL						RefSeq
	Tool	ANNOVAR		SnpEff		VEP		ANNOVAR		SnpEff		VEP
	Pathways	Genes	FDR	Genes	FDR	Genes	FDR	Genes	FDR	Genes	FDR	Genes	FDR
	TGF-beta signaling	9	6.63e-06	9	1.05e-05	9	2.12e-06	9	1.63e-05	9	2.49e-05	9	9.67e-07
	Alzheimer disease-presenilin	6	0.0122	7	0.00269	6	0.00601	9	8.32e-05	9	0.000125	4	0.19
	Gonadotropin-releasing hormone receptor	8	0.0139	8	0.0149	8	0.00566	10	0.00131	10	0.002	8	0.00302
	Cadherin signaling	4	0.59	4	0.62	3	1	7	0.0171	7	0.0229	2	1
B		ENSEMBL				RefSeq
	Tool	ANNOVAR | SnpEff | VEP				ANNOVAR | SnpEff | VEP
	Pathways	Genes		FDR		Genes		FDR
	TGF-beta signaling	9		1.05e-05		9		2.72e-05
	Alzheimer disease-presenilin	7		0.00269		9		0.000137
	Gonadotropin-releasing hormone receptor	8		0.0149		10		0.00218
	Cadherin signaling	4		0.62		7		0.0244
C		ENSEMBL | RefSeq
	Tool	ANNOVAR | SnpEff | VEP
	Pathways	Genes		FDR
	TGF-beta signaling	9		4.39e-05
	Alzheimer disease-presenilin	9		0.000218
	Gonadotropin-releasing hormone receptor	10		0.00251
	Cadherin signaling	7		0.034
