## Additional File 5 for "From SNPs to Pathways: A genome-wide benchmark of annotation discrepancies and their impact on protein- and pathway-level inference"

### Sheet: Sheet 1
Region	Comparison	Tool_1	GeneModel_1	Tool_2	GeneModel_2	n1	Mean ± SD (Group 1)	n2	Mean ± SD (Group 2)	t	df	P	P_adj	Significance
Genic	ANNOVAR[RefSeq] – Combined[RefSeq]	ANNOVAR	RefSeq	Combined	RefSeq	23	1.05e+06 ± 4.75e+05	23	1.14e+06 ± 5.09e+05	-10.9	22	2.31e-10	1.5e-08	****
Genic	ANNOVAR[Combined] – SnpEff Ref[Combined]	ANNOVAR	Combined	SnpEff Ref	Combined	23	1.11e+06 ± 4.98e+05	23	1.19e+06 ± 5.32e+05	-10.8	22	2.85e-10	1.85e-08	****
Genic	ANNOVAR[RefSeq] – SnpEff Ref[Combined]	ANNOVAR	RefSeq	SnpEff Ref	Combined	23	1.05e+06 ± 4.75e+05	23	1.19e+06 ± 5.32e+05	-10.8	22	2.95e-10	1.92e-08	****
Genic	ANNOVAR[RefSeq] – Combined[Combined]	ANNOVAR	RefSeq	Combined	Combined	23	1.05e+06 ± 4.75e+05	23	1.2e+06 ± 5.37e+05	-10.7	22	3.68e-10	2.39e-08	****
Genic	SnpEff Ref[Combined] – VEP[Ensembl]	SnpEff Ref	Combined	VEP	Ensembl	23	1.19e+06 ± 5.32e+05	23	8.83e+05 ± 3.99e+05	10.6	22	4.11e-10	2.67e-08	****
Genic	ANNOVAR[Combined] – Combined[Combined]	ANNOVAR	Combined	Combined	Combined	23	1.11e+06 ± 4.98e+05	23	1.2e+06 ± 5.37e+05	-10.5	22	4.56e-10	2.96e-08	****
Genic	ANNOVAR[Ensembl] – SnpEff Ref[Combined]	ANNOVAR	Ensembl	SnpEff Ref	Combined	23	8.7e+05 ± 3.92e+05	23	1.19e+06 ± 5.32e+05	-10.5	22	4.57e-10	2.97e-08	****
Genic	Combined[Ensembl] – VEP[Ensembl]	Combined	Ensembl	VEP	Ensembl	23	9.33e+05 ± 4.19e+05	23	8.83e+05 ± 3.99e+05	10.5	22	4.88e-10	3.17e-08	****
Genic	SnpEff[Ensembl] – VEP[Ensembl]	SnpEff	Ensembl	VEP	Ensembl	23	9.33e+05 ± 4.19e+05	23	8.83e+05 ± 3.99e+05	10.5	22	4.88e-10	3.17e-08	****
Genic	Combined[Combined] – VEP[Ensembl]	Combined	Combined	VEP	Ensembl	23	1.2e+06 ± 5.37e+05	23	8.83e+05 ± 3.99e+05	10.5	22	4.92e-10	3.2e-08	****
Genic	ANNOVAR[Ensembl] – Combined[Combined]	ANNOVAR	Ensembl	Combined	Combined	23	8.7e+05 ± 3.92e+05	23	1.2e+06 ± 5.37e+05	-10.4	22	5.39e-10	3.5e-08	****
Genic	SnpEff Ref[Combined] – VEP[Combined]	SnpEff Ref	Combined	VEP	Combined	23	1.19e+06 ± 5.32e+05	23	9.03e+05 ± 4.08e+05	10.4	22	5.73e-10	3.72e-08	****
Genic	ANNOVAR[RefSeq] – SnpEff[RefSeq]	ANNOVAR	RefSeq	SnpEff	RefSeq	23	1.05e+06 ± 4.75e+05	23	1.12e+06 ± 5.01e+05	-10.4	22	5.93e-10	3.85e-08	****
Genic	SnpEff Ref[Combined] – VEP[RefSeq]	SnpEff Ref	Combined	VEP	RefSeq	23	1.19e+06 ± 5.32e+05	23	8.16e+05 ± 3.68e+05	10.4	22	6.22e-10	4.04e-08	****
Genic	Combined[Combined] – VEP[Combined]	Combined	Combined	VEP	Combined	23	1.2e+06 ± 5.37e+05	23	9.03e+05 ± 4.08e+05	10.3	22	6.78e-10	4.41e-08	****
Genic	Combined[Combined] – VEP[RefSeq]	Combined	Combined	VEP	RefSeq	23	1.2e+06 ± 5.37e+05	23	8.16e+05 ± 3.68e+05	10.3	22	6.89e-10	4.48e-08	****
Genic	Combined[RefSeq] – VEP[Ensembl]	Combined	RefSeq	VEP	Ensembl	23	1.14e+06 ± 5.09e+05	23	8.83e+05 ± 3.99e+05	10.3	22	7.66e-10	4.98e-08	****
Genic	Combined[RefSeq] – VEP[RefSeq]	Combined	RefSeq	VEP	RefSeq	23	1.14e+06 ± 5.09e+05	23	8.16e+05 ± 3.68e+05	10.2	22	7.73e-10	5.02e-08	****
Genic	ANNOVAR[Ensembl] – Combined[RefSeq]	ANNOVAR	Ensembl	Combined	RefSeq	23	8.7e+05 ± 3.92e+05	23	1.14e+06 ± 5.09e+05	-10.2	22	7.92e-10	5.15e-08	****
Genic	SnpEff[RefSeq] – VEP[RefSeq]	SnpEff	RefSeq	VEP	RefSeq	23	1.12e+06 ± 5.01e+05	23	8.16e+05 ± 3.68e+05	10.2	22	8.17e-10	5.31e-08	****
Genic	SnpEff[RefSeq] – VEP[Ensembl]	SnpEff	RefSeq	VEP	Ensembl	23	1.12e+06 ± 5.01e+05	23	8.83e+05 ± 3.99e+05	10.2	22	8.63e-10	5.61e-08	****
Genic	ANNOVAR[Ensembl] – SnpEff[RefSeq]	ANNOVAR	Ensembl	SnpEff	RefSeq	23	8.7e+05 ± 3.92e+05	23	1.12e+06 ± 5.01e+05	-10.2	22	8.87e-10	5.77e-08	****
Genic	ANNOVAR[Ensembl] – Combined[Ensembl]	ANNOVAR	Ensembl	Combined	Ensembl	23	8.7e+05 ± 3.92e+05	23	9.33e+05 ± 4.19e+05	-10.2	22	8.94e-10	5.81e-08	****
Genic	ANNOVAR[Ensembl] – SnpEff[Ensembl]	ANNOVAR	Ensembl	SnpEff	Ensembl	23	8.7e+05 ± 3.92e+05	23	9.33e+05 ± 4.19e+05	-10.2	22	8.94e-10	5.81e-08	****
Genic	Combined[Ensembl] – SnpEff Ref[Combined]	Combined	Ensembl	SnpEff Ref	Combined	23	9.33e+05 ± 4.19e+05	23	1.19e+06 ± 5.32e+05	-10.2	22	8.99e-10	5.84e-08	****
Genic	SnpEff[Ensembl] – SnpEff Ref[Combined]	SnpEff	Ensembl	SnpEff Ref	Combined	23	9.33e+05 ± 4.19e+05	23	1.19e+06 ± 5.32e+05	-10.2	22	8.99e-10	5.84e-08	****
Genic	Combined[Ensembl] – Combined[Combined]	Combined	Ensembl	Combined	Combined	23	9.33e+05 ± 4.19e+05	23	1.2e+06 ± 5.37e+05	-10.1	22	1.05e-09	6.82e-08	****
Genic	Combined[Combined] – SnpEff[Ensembl]	Combined	Combined	SnpEff	Ensembl	23	1.2e+06 ± 5.37e+05	23	9.33e+05 ± 4.19e+05	10.1	22	1.05e-09	6.82e-08	****
Genic	Combined[RefSeq] – VEP[Combined]	Combined	RefSeq	VEP	Combined	23	1.14e+06 ± 5.09e+05	23	9.03e+05 ± 4.08e+05	10	22	1.21e-09	7.86e-08	****
Genic	SnpEff[RefSeq] – VEP[Combined]	SnpEff	RefSeq	VEP	Combined	23	1.12e+06 ± 5.01e+05	23	9.03e+05 ± 4.08e+05	9.9	22	1.44e-09	9.36e-08	****
Genic	ANNOVAR[Ensembl] – ANNOVAR[Combined]	ANNOVAR	Ensembl	ANNOVAR	Combined	23	8.7e+05 ± 3.92e+05	23	1.11e+06 ± 4.98e+05	-9.81	22	1.72e-09	1.12e-07	****
Genic	ANNOVAR[Combined] – VEP[Ensembl]	ANNOVAR	Combined	VEP	Ensembl	23	1.11e+06 ± 4.98e+05	23	8.83e+05 ± 3.99e+05	9.77	22	1.84e-09	1.2e-07	****
Genic	ANNOVAR[Combined] – VEP[RefSeq]	ANNOVAR	Combined	VEP	RefSeq	23	1.11e+06 ± 4.98e+05	23	8.16e+05 ± 3.68e+05	9.74	22	1.96e-09	1.27e-07	****
Genic	Combined[Ensembl] – VEP[RefSeq]	Combined	Ensembl	VEP	RefSeq	23	9.33e+05 ± 4.19e+05	23	8.16e+05 ± 3.68e+05	9.66	22	2.27e-09	1.48e-07	****
Genic	SnpEff[Ensembl] – VEP[RefSeq]	SnpEff	Ensembl	VEP	RefSeq	23	9.33e+05 ± 4.19e+05	23	8.16e+05 ± 3.68e+05	9.66	22	2.27e-09	1.48e-07	****
Genic	Combined[Ensembl] – Combined[RefSeq]	Combined	Ensembl	Combined	RefSeq	23	9.33e+05 ± 4.19e+05	23	1.14e+06 ± 5.09e+05	-9.58	22	2.6e-09	1.69e-07	****
Genic	Combined[RefSeq] – SnpEff[Ensembl]	Combined	RefSeq	SnpEff	Ensembl	23	1.14e+06 ± 5.09e+05	23	9.33e+05 ± 4.19e+05	9.58	22	2.6e-09	1.69e-07	****
Genic	Combined[Combined] – SnpEff[RefSeq]	Combined	Combined	SnpEff	RefSeq	23	1.2e+06 ± 5.37e+05	23	1.12e+06 ± 5.01e+05	9.45	22	3.37e-09	2.19e-07	****
Genic	SnpEff[RefSeq] – SnpEff Ref[Combined]	SnpEff	RefSeq	SnpEff Ref	Combined	23	1.12e+06 ± 5.01e+05	23	1.19e+06 ± 5.32e+05	-9.45	22	3.37e-09	2.19e-07	****
Genic	ANNOVAR[RefSeq] – ANNOVAR[Combined]	ANNOVAR	RefSeq	ANNOVAR	Combined	23	1.05e+06 ± 4.75e+05	23	1.11e+06 ± 4.98e+05	-9.44	22	3.4e-09	2.21e-07	****
Genic	ANNOVAR[Combined] – VEP[Combined]	ANNOVAR	Combined	VEP	Combined	23	1.11e+06 ± 4.98e+05	23	9.03e+05 ± 4.08e+05	9.41	22	3.62e-09	2.35e-07	****
Genic	Combined[Ensembl] – SnpEff[RefSeq]	Combined	Ensembl	SnpEff	RefSeq	23	9.33e+05 ± 4.19e+05	23	1.12e+06 ± 5.01e+05	-9.39	22	3.74e-09	2.43e-07	****
Genic	SnpEff[Ensembl] – SnpEff[RefSeq]	SnpEff	Ensembl	SnpEff	RefSeq	23	9.33e+05 ± 4.19e+05	23	1.12e+06 ± 5.01e+05	-9.39	22	3.74e-09	2.43e-07	****
Genic	ANNOVAR[RefSeq] – VEP[RefSeq]	ANNOVAR	RefSeq	VEP	RefSeq	23	1.05e+06 ± 4.75e+05	23	8.16e+05 ± 3.68e+05	9.33	22	4.23e-09	2.75e-07	****
Genic	Combined[RefSeq] – Combined[Combined]	Combined	RefSeq	Combined	Combined	23	1.14e+06 ± 5.09e+05	23	1.2e+06 ± 5.37e+05	-9.22	22	5.16e-09	3.35e-07	****
Genic	VEP[RefSeq] – VEP[Combined]	VEP	RefSeq	VEP	Combined	23	8.16e+05 ± 3.68e+05	23	9.03e+05 ± 4.08e+05	-9.12	22	6.24e-09	4.06e-07	****
Genic	ANNOVAR[Ensembl] – ANNOVAR[RefSeq]	ANNOVAR	Ensembl	ANNOVAR	RefSeq	23	8.7e+05 ± 3.92e+05	23	1.05e+06 ± 4.75e+05	-8.99	22	8.09e-09	5.26e-07	****
Genic	Combined[RefSeq] – SnpEff Ref[Combined]	Combined	RefSeq	SnpEff Ref	Combined	23	1.14e+06 ± 5.09e+05	23	1.19e+06 ± 5.32e+05	-8.85	22	1.06e-08	6.89e-07	****
Genic	ANNOVAR[RefSeq] – VEP[Ensembl]	ANNOVAR	RefSeq	VEP	Ensembl	23	1.05e+06 ± 4.75e+05	23	8.83e+05 ± 3.99e+05	8.82	22	1.14e-08	7.41e-07	****
Genic	ANNOVAR[Combined] – Combined[Ensembl]	ANNOVAR	Combined	Combined	Ensembl	23	1.11e+06 ± 4.98e+05	23	9.33e+05 ± 4.19e+05	8.76	22	1.27e-08	8.26e-07	****
Genic	ANNOVAR[Combined] – SnpEff[Ensembl]	ANNOVAR	Combined	SnpEff	Ensembl	23	1.11e+06 ± 4.98e+05	23	9.33e+05 ± 4.19e+05	8.76	22	1.27e-08	8.26e-07	****
Genic	ANNOVAR[Ensembl] – VEP[Combined]	ANNOVAR	Ensembl	VEP	Combined	23	8.7e+05 ± 3.92e+05	23	9.03e+05 ± 4.08e+05	-8.61	22	1.7e-08	1.1e-06	****
Genic	ANNOVAR[RefSeq] – VEP[Combined]	ANNOVAR	RefSeq	VEP	Combined	23	1.05e+06 ± 4.75e+05	23	9.03e+05 ± 4.08e+05	8.26	22	3.43e-08	2.23e-06	****
Genic	Combined[Ensembl] – VEP[Combined]	Combined	Ensembl	VEP	Combined	23	9.33e+05 ± 4.19e+05	23	9.03e+05 ± 4.08e+05	8.08	22	5.05e-08	3.28e-06	****
Genic	SnpEff[Ensembl] – VEP[Combined]	SnpEff	Ensembl	VEP	Combined	23	9.33e+05 ± 4.19e+05	23	9.03e+05 ± 4.08e+05	8.08	22	5.05e-08	3.28e-06	****
Genic	VEP[Ensembl] – VEP[RefSeq]	VEP	Ensembl	VEP	RefSeq	23	8.83e+05 ± 3.99e+05	23	8.16e+05 ± 3.68e+05	7.79	22	9.16e-08	5.95e-06	****
Genic	ANNOVAR[Ensembl] – VEP[Ensembl]	ANNOVAR	Ensembl	VEP	Ensembl	23	8.7e+05 ± 3.92e+05	23	8.83e+05 ± 3.99e+05	-7.61	22	1.35e-07	8.78e-06	****
Genic	VEP[Ensembl] – VEP[Combined]	VEP	Ensembl	VEP	Combined	23	8.83e+05 ± 3.99e+05	23	9.03e+05 ± 4.08e+05	-7.5	22	1.7e-07	1.1e-05	****
Genic	ANNOVAR[Ensembl] – VEP[RefSeq]	ANNOVAR	Ensembl	VEP	RefSeq	23	8.7e+05 ± 3.92e+05	23	8.16e+05 ± 3.68e+05	7.26	22	2.87e-07	1.87e-05	****
Genic	ANNOVAR[RefSeq] – Combined[Ensembl]	ANNOVAR	RefSeq	Combined	Ensembl	23	1.05e+06 ± 4.75e+05	23	9.33e+05 ± 4.19e+05	7.16	22	3.53e-07	2.29e-05	****
Genic	ANNOVAR[RefSeq] – SnpEff[Ensembl]	ANNOVAR	RefSeq	SnpEff	Ensembl	23	1.05e+06 ± 4.75e+05	23	9.33e+05 ± 4.19e+05	7.16	22	3.53e-07	2.29e-05	****
Genic	ANNOVAR[Combined] – Combined[RefSeq]	ANNOVAR	Combined	Combined	RefSeq	23	1.11e+06 ± 4.98e+05	23	1.14e+06 ± 5.09e+05	-6.98	22	5.24e-07	3.41e-05	****
Genic	Combined[RefSeq] – SnpEff[RefSeq]	Combined	RefSeq	SnpEff	RefSeq	23	1.14e+06 ± 5.09e+05	23	1.12e+06 ± 5.01e+05	6.81	22	7.62e-07	4.95e-05	****
Genic	Combined[Combined] – SnpEff Ref[Combined]	Combined	Combined	SnpEff Ref	Combined	23	1.2e+06 ± 5.37e+05	23	1.19e+06 ± 5.32e+05	5.42	22	1.93e-05	0.001	**
Genic	ANNOVAR[Combined] – SnpEff[RefSeq]	ANNOVAR	Combined	SnpEff	RefSeq	23	1.11e+06 ± 4.98e+05	23	1.12e+06 ± 5.01e+05	-3.47	22	0.002	0.141	ns
Genic	Combined[Ensembl] – SnpEff[Ensembl]	Combined	Ensembl	SnpEff	Ensembl	23	9.33e+05 ± 4.19e+05	23	9.33e+05 ± 4.19e+05	0	22	1	1	ns
Intergenic	ANNOVAR[Ensembl] – VEP[Combined]	ANNOVAR	Ensembl	VEP	Combined	23	3.21e+05 ± 1.65e+05	23	1.96e+04 ± 1.43e+04	9.43	22	3.45e-09	2.28e-07	****
Intergenic	ANNOVAR[Ensembl] – VEP[Ensembl]	ANNOVAR	Ensembl	VEP	Ensembl	23	3.21e+05 ± 1.65e+05	23	1.2e+04 ± 1.06e+04	9.41	22	3.59e-09	2.37e-07	****
Intergenic	ANNOVAR[Ensembl] – VEP[RefSeq]	ANNOVAR	Ensembl	VEP	RefSeq	23	3.21e+05 ± 1.65e+05	23	9.86e+03 ± 7.15e+03	9.37	22	3.87e-09	2.55e-07	****
Intergenic	Combined[Ensembl] – VEP[Combined]	Combined	Ensembl	VEP	Combined	23	3.4e+05 ± 1.78e+05	23	1.96e+04 ± 1.43e+04	9.25	22	4.91e-09	3.24e-07	****
Intergenic	SnpEff[Ensembl] – VEP[Combined]	SnpEff	Ensembl	VEP	Combined	23	3.39e+05 ± 1.78e+05	23	1.96e+04 ± 1.43e+04	9.24	22	4.98e-09	3.29e-07	****
Intergenic	Combined[Ensembl] – VEP[Ensembl]	Combined	Ensembl	VEP	Ensembl	23	3.4e+05 ± 1.78e+05	23	1.2e+04 ± 1.06e+04	9.23	22	5.07e-09	3.35e-07	****
Intergenic	SnpEff[Ensembl] – VEP[Ensembl]	SnpEff	Ensembl	VEP	Ensembl	23	3.39e+05 ± 1.78e+05	23	1.2e+04 ± 1.06e+04	9.22	22	5.14e-09	3.39e-07	****
Intergenic	Combined[Ensembl] – VEP[RefSeq]	Combined	Ensembl	VEP	RefSeq	23	3.4e+05 ± 1.78e+05	23	9.86e+03 ± 7.15e+03	9.18	22	5.62e-09	3.71e-07	****
Intergenic	SnpEff[Ensembl] – VEP[RefSeq]	SnpEff	Ensembl	VEP	RefSeq	23	3.39e+05 ± 1.78e+05	23	9.86e+03 ± 7.15e+03	9.17	22	5.67e-09	3.74e-07	****
Intergenic	ANNOVAR[RefSeq] – VEP[Ensembl]	ANNOVAR	RefSeq	VEP	Ensembl	23	7.59e+05 ± 4.07e+05	23	1.2e+04 ± 1.06e+04	8.98	22	8.3e-09	5.48e-07	****
Intergenic	ANNOVAR[RefSeq] – VEP[Combined]	ANNOVAR	RefSeq	VEP	Combined	23	7.59e+05 ± 4.07e+05	23	1.96e+04 ± 1.43e+04	8.97	22	8.33e-09	5.5e-07	****
Intergenic	ANNOVAR[Combined] – VEP[Ensembl]	ANNOVAR	Combined	VEP	Ensembl	23	7.88e+05 ± 4.23e+05	23	1.2e+04 ± 1.06e+04	8.96	22	8.57e-09	5.66e-07	****
Intergenic	ANNOVAR[Combined] – VEP[Combined]	ANNOVAR	Combined	VEP	Combined	23	7.88e+05 ± 4.23e+05	23	1.96e+04 ± 1.43e+04	8.96	22	8.6e-09	5.68e-07	****
Intergenic	ANNOVAR[RefSeq] – VEP[RefSeq]	ANNOVAR	RefSeq	VEP	RefSeq	23	7.59e+05 ± 4.07e+05	23	9.86e+03 ± 7.15e+03	8.95	22	8.76e-09	5.78e-07	****
Intergenic	ANNOVAR[Combined] – VEP[RefSeq]	ANNOVAR	Combined	VEP	RefSeq	23	7.88e+05 ± 4.23e+05	23	9.86e+03 ± 7.15e+03	8.93	22	9.01e-09	5.95e-07	****
Intergenic	Combined[RefSeq] – VEP[Ensembl]	Combined	RefSeq	VEP	Ensembl	23	8.09e+05 ± 4.39e+05	23	1.2e+04 ± 1.06e+04	8.88	22	9.93e-09	6.55e-07	****
Intergenic	Combined[RefSeq] – VEP[Combined]	Combined	RefSeq	VEP	Combined	23	8.09e+05 ± 4.39e+05	23	1.96e+04 ± 1.43e+04	8.88	22	9.95e-09	6.57e-07	****
Intergenic	Combined[RefSeq] – VEP[RefSeq]	Combined	RefSeq	VEP	RefSeq	23	8.09e+05 ± 4.39e+05	23	9.86e+03 ± 7.15e+03	8.85	22	1.05e-08	6.93e-07	****
Intergenic	Combined[Combined] – VEP[Ensembl]	Combined	Combined	VEP	Ensembl	23	8.39e+05 ± 4.56e+05	23	1.2e+04 ± 1.06e+04	8.85	22	1.06e-08	7e-07	****
Intergenic	Combined[Combined] – VEP[Combined]	Combined	Combined	VEP	Combined	23	8.39e+05 ± 4.56e+05	23	1.96e+04 ± 1.43e+04	8.85	22	1.06e-08	7e-07	****
Intergenic	SnpEff[RefSeq] – VEP[Ensembl]	SnpEff	RefSeq	VEP	Ensembl	23	7.99e+05 ± 4.35e+05	23	1.2e+04 ± 1.06e+04	8.83	22	1.1e-08	7.26e-07	****
Intergenic	SnpEff[RefSeq] – VEP[Combined]	SnpEff	RefSeq	VEP	Combined	23	7.99e+05 ± 4.35e+05	23	1.96e+04 ± 1.43e+04	8.83	22	1.1e-08	7.26e-07	****
Intergenic	Combined[Combined] – VEP[RefSeq]	Combined	Combined	VEP	RefSeq	23	8.39e+05 ± 4.56e+05	23	9.86e+03 ± 7.15e+03	8.82	22	1.12e-08	7.39e-07	****
Intergenic	SnpEff Ref[Combined] – VEP[Ensembl]	SnpEff Ref	Combined	VEP	Ensembl	23	8.32e+05 ± 4.54e+05	23	1.2e+04 ± 1.06e+04	8.81	22	1.15e-08	7.59e-07	****
Intergenic	SnpEff[RefSeq] – VEP[RefSeq]	SnpEff	RefSeq	VEP	RefSeq	23	7.99e+05 ± 4.35e+05	23	9.86e+03 ± 7.15e+03	8.8	22	1.16e-08	7.66e-07	****
Intergenic	SnpEff Ref[Combined] – VEP[Combined]	SnpEff Ref	Combined	VEP	Combined	23	8.32e+05 ± 4.54e+05	23	1.96e+04 ± 1.43e+04	8.81	22	1.16e-08	7.66e-07	****
Intergenic	SnpEff Ref[Combined] – VEP[RefSeq]	SnpEff Ref	Combined	VEP	RefSeq	23	8.32e+05 ± 4.54e+05	23	9.86e+03 ± 7.15e+03	8.78	22	1.22e-08	8.05e-07	****
Intergenic	ANNOVAR[Combined] – SnpEff[Ensembl]	ANNOVAR	Combined	SnpEff	Ensembl	23	7.88e+05 ± 4.23e+05	23	3.39e+05 ± 1.78e+05	8.46	22	2.3e-08	1.52e-06	****
Intergenic	ANNOVAR[Combined] – Combined[Ensembl]	ANNOVAR	Combined	Combined	Ensembl	23	7.88e+05 ± 4.23e+05	23	3.4e+05 ± 1.78e+05	8.46	22	2.32e-08	1.53e-06	****
Intergenic	ANNOVAR[RefSeq] – SnpEff[Ensembl]	ANNOVAR	RefSeq	SnpEff	Ensembl	23	7.59e+05 ± 4.07e+05	23	3.39e+05 ± 1.78e+05	8.42	22	2.49e-08	1.64e-06	****
Intergenic	ANNOVAR[RefSeq] – Combined[Ensembl]	ANNOVAR	RefSeq	Combined	Ensembl	23	7.59e+05 ± 4.07e+05	23	3.4e+05 ± 1.78e+05	8.42	22	2.51e-08	1.66e-06	****
Intergenic	Combined[RefSeq] – SnpEff[Ensembl]	Combined	RefSeq	SnpEff	Ensembl	23	8.09e+05 ± 4.39e+05	23	3.39e+05 ± 1.78e+05	8.41	22	2.55e-08	1.68e-06	****
Intergenic	Combined[Combined] – SnpEff[Ensembl]	Combined	Combined	SnpEff	Ensembl	23	8.39e+05 ± 4.56e+05	23	3.39e+05 ± 1.78e+05	8.41	22	2.56e-08	1.69e-06	****
Intergenic	Combined[Ensembl] – Combined[RefSeq]	Combined	Ensembl	Combined	RefSeq	23	3.4e+05 ± 1.78e+05	23	8.09e+05 ± 4.39e+05	-8.41	22	2.57e-08	1.7e-06	****
Intergenic	Combined[Ensembl] – Combined[Combined]	Combined	Ensembl	Combined	Combined	23	3.4e+05 ± 1.78e+05	23	8.39e+05 ± 4.56e+05	-8.41	22	2.57e-08	1.7e-06	****
Intergenic	ANNOVAR[Ensembl] – ANNOVAR[Combined]	ANNOVAR	Ensembl	ANNOVAR	Combined	23	3.21e+05 ± 1.65e+05	23	7.88e+05 ± 4.23e+05	-8.37	22	2.78e-08	1.83e-06	****
Intergenic	SnpEff[Ensembl] – SnpEff Ref[Combined]	SnpEff	Ensembl	SnpEff Ref	Combined	23	3.39e+05 ± 1.78e+05	23	8.32e+05 ± 4.54e+05	-8.34	22	2.95e-08	1.95e-06	****
Intergenic	Combined[Ensembl] – SnpEff Ref[Combined]	Combined	Ensembl	SnpEff Ref	Combined	23	3.4e+05 ± 1.78e+05	23	8.32e+05 ± 4.54e+05	-8.33	22	2.97e-08	1.96e-06	****
Intergenic	ANNOVAR[Ensembl] – ANNOVAR[RefSeq]	ANNOVAR	Ensembl	ANNOVAR	RefSeq	23	3.21e+05 ± 1.65e+05	23	7.59e+05 ± 4.07e+05	-8.32	22	3.05e-08	2.01e-06	****
Intergenic	SnpEff[Ensembl] – SnpEff[RefSeq]	SnpEff	Ensembl	SnpEff	RefSeq	23	3.39e+05 ± 1.78e+05	23	7.99e+05 ± 4.35e+05	-8.32	22	3.07e-08	2.03e-06	****
Intergenic	Combined[Ensembl] – SnpEff[RefSeq]	Combined	Ensembl	SnpEff	RefSeq	23	3.4e+05 ± 1.78e+05	23	7.99e+05 ± 4.35e+05	-8.32	22	3.09e-08	2.04e-06	****
Intergenic	ANNOVAR[Ensembl] – Combined[Combined]	ANNOVAR	Ensembl	Combined	Combined	23	3.21e+05 ± 1.65e+05	23	8.39e+05 ± 4.56e+05	-8.3	22	3.17e-08	2.09e-06	****
Intergenic	ANNOVAR[Ensembl] – Combined[RefSeq]	ANNOVAR	Ensembl	Combined	RefSeq	23	3.21e+05 ± 1.65e+05	23	8.09e+05 ± 4.39e+05	-8.3	22	3.21e-08	2.12e-06	****
Intergenic	ANNOVAR[Ensembl] – SnpEff Ref[Combined]	ANNOVAR	Ensembl	SnpEff Ref	Combined	23	3.21e+05 ± 1.65e+05	23	8.32e+05 ± 4.54e+05	-8.23	22	3.65e-08	2.41e-06	****
Intergenic	ANNOVAR[Ensembl] – SnpEff[RefSeq]	ANNOVAR	Ensembl	SnpEff	RefSeq	23	3.21e+05 ± 1.65e+05	23	7.99e+05 ± 4.35e+05	-8.21	22	3.85e-08	2.54e-06	****
Intergenic	Combined[Combined] – SnpEff[RefSeq]	Combined	Combined	SnpEff	RefSeq	23	8.39e+05 ± 4.56e+05	23	7.99e+05 ± 4.35e+05	7.78	22	9.4e-08	6.2e-06	****
Intergenic	SnpEff[RefSeq] – SnpEff Ref[Combined]	SnpEff	RefSeq	SnpEff Ref	Combined	23	7.99e+05 ± 4.35e+05	23	8.32e+05 ± 4.54e+05	-7.1	22	4.02e-07	2.65e-05	****
Intergenic	ANNOVAR[RefSeq] – ANNOVAR[Combined]	ANNOVAR	RefSeq	ANNOVAR	Combined	23	7.59e+05 ± 4.07e+05	23	7.88e+05 ± 4.23e+05	-6.86	22	6.92e-07	4.57e-05	****
Intergenic	Combined[RefSeq] – Combined[Combined]	Combined	RefSeq	Combined	Combined	23	8.09e+05 ± 4.39e+05	23	8.39e+05 ± 4.56e+05	-6.68	22	1.02e-06	6.73e-05	****
Intergenic	VEP[Ensembl] – VEP[Combined]	VEP	Ensembl	VEP	Combined	23	1.2e+04 ± 1.06e+04	23	1.96e+04 ± 1.43e+04	-6.56	22	1.34e-06	8.84e-05	****
Intergenic	ANNOVAR[RefSeq] – Combined[Combined]	ANNOVAR	RefSeq	Combined	Combined	23	7.59e+05 ± 4.07e+05	23	8.39e+05 ± 4.56e+05	-6.39	22	1.98e-06	0.000131	***
Intergenic	ANNOVAR[RefSeq] – SnpEff Ref[Combined]	ANNOVAR	RefSeq	SnpEff Ref	Combined	23	7.59e+05 ± 4.07e+05	23	8.32e+05 ± 4.54e+05	-5.89	22	6.36e-06	0.00042	***
Intergenic	Combined[RefSeq] – SnpEff[RefSeq]	Combined	RefSeq	SnpEff	RefSeq	23	8.09e+05 ± 4.39e+05	23	7.99e+05 ± 4.35e+05	5.56	22	1.37e-05	0.000904	***
Intergenic	ANNOVAR[RefSeq] – Combined[RefSeq]	ANNOVAR	RefSeq	Combined	RefSeq	23	7.59e+05 ± 4.07e+05	23	8.09e+05 ± 4.39e+05	-5.48	22	1.67e-05	0.001	**
Intergenic	VEP[RefSeq] – VEP[Combined]	VEP	RefSeq	VEP	Combined	23	9.86e+03 ± 7.15e+03	23	1.96e+04 ± 1.43e+04	-5.36	22	2.21e-05	0.001	**
Intergenic	ANNOVAR[Combined] – Combined[Combined]	ANNOVAR	Combined	Combined	Combined	23	7.88e+05 ± 4.23e+05	23	8.39e+05 ± 4.56e+05	-5.15	22	3.63e-05	0.002	**
Intergenic	Combined[Ensembl] – SnpEff[Ensembl]	Combined	Ensembl	SnpEff	Ensembl	23	3.4e+05 ± 1.78e+05	23	3.39e+05 ± 1.78e+05	5.14	22	3.77e-05	0.002	**
Intergenic	ANNOVAR[Ensembl] – Combined[Ensembl]	ANNOVAR	Ensembl	Combined	Ensembl	23	3.21e+05 ± 1.65e+05	23	3.4e+05 ± 1.78e+05	-5.11	22	4.01e-05	0.003	**
Intergenic	ANNOVAR[Ensembl] – SnpEff[Ensembl]	ANNOVAR	Ensembl	SnpEff	Ensembl	23	3.21e+05 ± 1.65e+05	23	3.39e+05 ± 1.78e+05	-4.96	22	5.8e-05	0.004	**
Intergenic	Combined[RefSeq] – SnpEff Ref[Combined]	Combined	RefSeq	SnpEff Ref	Combined	23	8.09e+05 ± 4.39e+05	23	8.32e+05 ± 4.54e+05	-4.91	22	6.55e-05	0.004	**
Intergenic	Combined[Combined] – SnpEff Ref[Combined]	Combined	Combined	SnpEff Ref	Combined	23	8.39e+05 ± 4.56e+05	23	8.32e+05 ± 4.54e+05	4.66	22	0.00012	0.008	**
Intergenic	ANNOVAR[Combined] – SnpEff Ref[Combined]	ANNOVAR	Combined	SnpEff Ref	Combined	23	7.88e+05 ± 4.23e+05	23	8.32e+05 ± 4.54e+05	-4.46	22	0.000196	0.013	*
Intergenic	ANNOVAR[RefSeq] – SnpEff[RefSeq]	ANNOVAR	RefSeq	SnpEff	RefSeq	23	7.59e+05 ± 4.07e+05	23	7.99e+05 ± 4.35e+05	-4.39	22	0.00023	0.015	*
Intergenic	ANNOVAR[Combined] – Combined[RefSeq]	ANNOVAR	Combined	Combined	RefSeq	23	7.88e+05 ± 4.23e+05	23	8.09e+05 ± 4.39e+05	-2.74	22	0.012	0.792	ns
Intergenic	ANNOVAR[Combined] – SnpEff[RefSeq]	ANNOVAR	Combined	SnpEff	RefSeq	23	7.88e+05 ± 4.23e+05	23	7.99e+05 ± 4.35e+05	-1.37	22	0.185	1	ns
Intergenic	VEP[Ensembl] – VEP[RefSeq]	VEP	Ensembl	VEP	RefSeq	23	1.2e+04 ± 1.06e+04	23	9.86e+03 ± 7.15e+03	1.3	22	0.207	1	ns
Whole	Combined[Ensembl] – VEP[RefSeq]	Combined	Ensembl	VEP	RefSeq	23	1.27e+06 ± 5.78e+05	23	8.26e+05 ± 3.74e+05	9.76	22	1.89e-09	1.25e-07	****
Whole	SnpEff[Ensembl] – VEP[RefSeq]	SnpEff	Ensembl	VEP	RefSeq	23	1.27e+06 ± 5.77e+05	23	8.26e+05 ± 3.74e+05	9.76	22	1.89e-09	1.25e-07	****
Whole	Combined[Combined] – SnpEff[RefSeq]	Combined	Combined	SnpEff	RefSeq	23	2.04e+06 ± 9.48e+05	23	1.92e+06 ± 8.95e+05	9.74	22	1.94e-09	1.28e-07	****
Whole	ANNOVAR[RefSeq] – ANNOVAR[Combined]	ANNOVAR	RefSeq	ANNOVAR	Combined	23	1.81e+06 ± 8.41e+05	23	1.89e+06 ± 8.75e+05	-9.7	22	2.09e-09	1.38e-07	****
Whole	Combined[Combined] – VEP[RefSeq]	Combined	Combined	VEP	RefSeq	23	2.04e+06 ± 9.48e+05	23	8.26e+05 ± 3.74e+05	9.64	22	2.32e-09	1.53e-07	****
Whole	Combined[Ensembl] – VEP[Ensembl]	Combined	Ensembl	VEP	Ensembl	23	1.27e+06 ± 5.78e+05	23	8.95e+05 ± 4.08e+05	9.63	22	2.37e-09	1.56e-07	****
Whole	SnpEff[Ensembl] – VEP[Ensembl]	SnpEff	Ensembl	VEP	Ensembl	23	1.27e+06 ± 5.77e+05	23	8.95e+05 ± 4.08e+05	9.63	22	2.39e-09	1.58e-07	****
Whole	Combined[Combined] – VEP[Ensembl]	Combined	Combined	VEP	Ensembl	23	2.04e+06 ± 9.48e+05	23	8.95e+05 ± 4.08e+05	9.61	22	2.47e-09	1.63e-07	****
Whole	SnpEff Ref[Combined] – VEP[RefSeq]	SnpEff Ref	Combined	VEP	RefSeq	23	2.03e+06 ± 9.42e+05	23	8.26e+05 ± 3.74e+05	9.61	22	2.47e-09	1.63e-07	****
Whole	SnpEff Ref[Combined] – VEP[Ensembl]	SnpEff Ref	Combined	VEP	Ensembl	23	2.03e+06 ± 9.42e+05	23	8.95e+05 ± 4.08e+05	9.58	22	2.63e-09	1.74e-07	****
Whole	Combined[RefSeq] – VEP[RefSeq]	Combined	RefSeq	VEP	RefSeq	23	1.95e+06 ± 9.06e+05	23	8.26e+05 ± 3.74e+05	9.57	22	2.66e-09	1.76e-07	****
Whole	ANNOVAR[Ensembl] – VEP[RefSeq]	ANNOVAR	Ensembl	VEP	RefSeq	23	1.19e+06 ± 5.38e+05	23	8.26e+05 ± 3.74e+05	9.57	22	2.68e-09	1.77e-07	****
Whole	Combined[Combined] – VEP[Combined]	Combined	Combined	VEP	Combined	23	2.04e+06 ± 9.48e+05	23	9.23e+05 ± 4.2e+05	9.54	22	2.82e-09	1.86e-07	****
Whole	ANNOVAR[Combined] – VEP[RefSeq]	ANNOVAR	Combined	VEP	RefSeq	23	1.89e+06 ± 8.75e+05	23	8.26e+05 ± 3.74e+05	9.52	22	2.95e-09	1.95e-07	****
Whole	Combined[RefSeq] – VEP[Ensembl]	Combined	RefSeq	VEP	Ensembl	23	1.95e+06 ± 9.06e+05	23	8.95e+05 ± 4.08e+05	9.51	22	2.98e-09	1.97e-07	****
Whole	SnpEff Ref[Combined] – VEP[Combined]	SnpEff Ref	Combined	VEP	Combined	23	2.03e+06 ± 9.42e+05	23	9.23e+05 ± 4.2e+05	9.51	22	3.01e-09	1.99e-07	****
Whole	SnpEff[RefSeq] – VEP[RefSeq]	SnpEff	RefSeq	VEP	RefSeq	23	1.92e+06 ± 8.95e+05	23	8.26e+05 ± 3.74e+05	9.5	22	3.04e-09	2.01e-07	****
Whole	ANNOVAR[Ensembl] – Combined[Combined]	ANNOVAR	Ensembl	Combined	Combined	23	1.19e+06 ± 5.38e+05	23	2.04e+06 ± 9.48e+05	-9.46	22	3.29e-09	2.17e-07	****
Whole	Combined[Ensembl] – VEP[Combined]	Combined	Ensembl	VEP	Combined	23	1.27e+06 ± 5.78e+05	23	9.23e+05 ± 4.2e+05	9.45	22	3.37e-09	2.22e-07	****
Whole	ANNOVAR[Combined] – VEP[Ensembl]	ANNOVAR	Combined	VEP	Ensembl	23	1.89e+06 ± 8.75e+05	23	8.95e+05 ± 4.08e+05	9.44	22	3.41e-09	2.25e-07	****
Whole	SnpEff[Ensembl] – VEP[Combined]	SnpEff	Ensembl	VEP	Combined	23	1.27e+06 ± 5.77e+05	23	9.23e+05 ± 4.2e+05	9.44	22	3.41e-09	2.25e-07	****
Whole	SnpEff[RefSeq] – VEP[Ensembl]	SnpEff	RefSeq	VEP	Ensembl	23	1.92e+06 ± 8.95e+05	23	8.95e+05 ± 4.08e+05	9.44	22	3.43e-09	2.26e-07	****
Whole	Combined[RefSeq] – VEP[Combined]	Combined	RefSeq	VEP	Combined	23	1.95e+06 ± 9.06e+05	23	9.23e+05 ± 4.2e+05	9.43	22	3.46e-09	2.28e-07	****
Whole	ANNOVAR[Ensembl] – SnpEff Ref[Combined]	ANNOVAR	Ensembl	SnpEff Ref	Combined	23	1.19e+06 ± 5.38e+05	23	2.03e+06 ± 9.42e+05	-9.41	22	3.6e-09	2.38e-07	****
Whole	SnpEff[RefSeq] – VEP[Combined]	SnpEff	RefSeq	VEP	Combined	23	1.92e+06 ± 8.95e+05	23	9.23e+05 ± 4.2e+05	9.35	22	4.02e-09	2.65e-07	****
Whole	ANNOVAR[Combined] – VEP[Combined]	ANNOVAR	Combined	VEP	Combined	23	1.89e+06 ± 8.75e+05	23	9.23e+05 ± 4.2e+05	9.35	22	4.07e-09	2.69e-07	****
Whole	ANNOVAR[Ensembl] – SnpEff[Ensembl]	ANNOVAR	Ensembl	SnpEff	Ensembl	23	1.19e+06 ± 5.38e+05	23	1.27e+06 ± 5.77e+05	-9.34	22	4.13e-09	2.73e-07	****
Whole	ANNOVAR[RefSeq] – VEP[RefSeq]	ANNOVAR	RefSeq	VEP	RefSeq	23	1.81e+06 ± 8.41e+05	23	8.26e+05 ± 3.74e+05	9.34	22	4.13e-09	2.73e-07	****
Whole	Combined[Ensembl] – Combined[Combined]	Combined	Ensembl	Combined	Combined	23	1.27e+06 ± 5.78e+05	23	2.04e+06 ± 9.48e+05	-9.33	22	4.17e-09	2.75e-07	****
Whole	Combined[Combined] – SnpEff[Ensembl]	Combined	Combined	SnpEff	Ensembl	23	2.04e+06 ± 9.48e+05	23	1.27e+06 ± 5.77e+05	9.33	22	4.18e-09	2.76e-07	****
Whole	ANNOVAR[Ensembl] – Combined[Ensembl]	ANNOVAR	Ensembl	Combined	Ensembl	23	1.19e+06 ± 5.38e+05	23	1.27e+06 ± 5.78e+05	-9.31	22	4.39e-09	2.9e-07	****
Whole	ANNOVAR[Ensembl] – Combined[RefSeq]	ANNOVAR	Ensembl	Combined	RefSeq	23	1.19e+06 ± 5.38e+05	23	1.95e+06 ± 9.06e+05	-9.28	22	4.61e-09	3.04e-07	****
Whole	Combined[Ensembl] – SnpEff Ref[Combined]	Combined	Ensembl	SnpEff Ref	Combined	23	1.27e+06 ± 5.78e+05	23	2.03e+06 ± 9.42e+05	-9.28	22	4.63e-09	3.06e-07	****
Whole	SnpEff[RefSeq] – SnpEff Ref[Combined]	SnpEff	RefSeq	SnpEff Ref	Combined	23	1.92e+06 ± 8.95e+05	23	2.03e+06 ± 9.42e+05	-9.28	22	4.63e-09	3.06e-07	****
Whole	SnpEff[Ensembl] – SnpEff Ref[Combined]	SnpEff	Ensembl	SnpEff Ref	Combined	23	1.27e+06 ± 5.77e+05	23	2.03e+06 ± 9.42e+05	-9.28	22	4.64e-09	3.06e-07	****
Whole	ANNOVAR[Ensembl] – VEP[Ensembl]	ANNOVAR	Ensembl	VEP	Ensembl	23	1.19e+06 ± 5.38e+05	23	8.95e+05 ± 4.08e+05	9.26	22	4.75e-09	3.14e-07	****
Whole	ANNOVAR[RefSeq] – Combined[Combined]	ANNOVAR	RefSeq	Combined	Combined	23	1.81e+06 ± 8.41e+05	23	2.04e+06 ± 9.48e+05	-9.25	22	4.93e-09	3.25e-07	****
Whole	ANNOVAR[RefSeq] – VEP[Ensembl]	ANNOVAR	RefSeq	VEP	Ensembl	23	1.81e+06 ± 8.41e+05	23	8.95e+05 ± 4.08e+05	9.22	22	5.19e-09	3.43e-07	****
Whole	ANNOVAR[Ensembl] – ANNOVAR[Combined]	ANNOVAR	Ensembl	ANNOVAR	Combined	23	1.19e+06 ± 5.38e+05	23	1.89e+06 ± 8.75e+05	-9.2	22	5.37e-09	3.54e-07	****
Whole	ANNOVAR[Ensembl] – SnpEff[RefSeq]	ANNOVAR	Ensembl	SnpEff	RefSeq	23	1.19e+06 ± 5.38e+05	23	1.92e+06 ± 8.95e+05	-9.16	22	5.78e-09	3.81e-07	****
Whole	ANNOVAR[RefSeq] – VEP[Combined]	ANNOVAR	RefSeq	VEP	Combined	23	1.81e+06 ± 8.41e+05	23	9.23e+05 ± 4.2e+05	9.11	22	6.37e-09	4.2e-07	****
Whole	Combined[Ensembl] – Combined[RefSeq]	Combined	Ensembl	Combined	RefSeq	23	1.27e+06 ± 5.78e+05	23	1.95e+06 ± 9.06e+05	-9.11	22	6.45e-09	4.26e-07	****
Whole	Combined[RefSeq] – SnpEff[Ensembl]	Combined	RefSeq	SnpEff	Ensembl	23	1.95e+06 ± 9.06e+05	23	1.27e+06 ± 5.77e+05	9.1	22	6.47e-09	4.27e-07	****
Whole	Combined[RefSeq] – Combined[Combined]	Combined	RefSeq	Combined	Combined	23	1.95e+06 ± 9.06e+05	23	2.04e+06 ± 9.48e+05	-9.03	22	7.52e-09	4.96e-07	****
Whole	ANNOVAR[RefSeq] – SnpEff Ref[Combined]	ANNOVAR	RefSeq	SnpEff Ref	Combined	23	1.81e+06 ± 8.41e+05	23	2.03e+06 ± 9.42e+05	-8.99	22	8.13e-09	5.37e-07	****
Whole	Combined[Ensembl] – SnpEff[RefSeq]	Combined	Ensembl	SnpEff	RefSeq	23	1.27e+06 ± 5.78e+05	23	1.92e+06 ± 8.95e+05	-8.97	22	8.4e-09	5.54e-07	****
Whole	SnpEff[Ensembl] – SnpEff[RefSeq]	SnpEff	Ensembl	SnpEff	RefSeq	23	1.27e+06 ± 5.77e+05	23	1.92e+06 ± 8.95e+05	-8.97	22	8.42e-09	5.56e-07	****
Whole	ANNOVAR[Ensembl] – VEP[Combined]	ANNOVAR	Ensembl	VEP	Combined	23	1.19e+06 ± 5.38e+05	23	9.23e+05 ± 4.2e+05	8.96	22	8.64e-09	5.7e-07	****
Whole	ANNOVAR[Combined] – SnpEff[Ensembl]	ANNOVAR	Combined	SnpEff	Ensembl	23	1.89e+06 ± 8.75e+05	23	1.27e+06 ± 5.77e+05	8.94	22	8.82e-09	5.82e-07	****
Whole	ANNOVAR[Combined] – Combined[Ensembl]	ANNOVAR	Combined	Combined	Ensembl	23	1.89e+06 ± 8.75e+05	23	1.27e+06 ± 5.78e+05	8.94	22	8.83e-09	5.83e-07	****
Whole	ANNOVAR[Ensembl] – ANNOVAR[RefSeq]	ANNOVAR	Ensembl	ANNOVAR	RefSeq	23	1.19e+06 ± 5.38e+05	23	1.81e+06 ± 8.41e+05	-8.82	22	1.13e-08	7.46e-07	****
Whole	VEP[RefSeq] – VEP[Combined]	VEP	RefSeq	VEP	Combined	23	8.26e+05 ± 3.74e+05	23	9.23e+05 ± 4.2e+05	-8.78	22	1.22e-08	8.05e-07	****
Whole	ANNOVAR[RefSeq] – Combined[RefSeq]	ANNOVAR	RefSeq	Combined	RefSeq	23	1.81e+06 ± 8.41e+05	23	1.95e+06 ± 9.06e+05	-8.7	22	1.44e-08	9.5e-07	****
Whole	VEP[Ensembl] – VEP[Combined]	VEP	Ensembl	VEP	Combined	23	8.95e+05 ± 4.08e+05	23	9.23e+05 ± 4.2e+05	-8.64	22	1.6e-08	1.06e-06	****
Whole	ANNOVAR[RefSeq] – SnpEff[Ensembl]	ANNOVAR	RefSeq	SnpEff	Ensembl	23	1.81e+06 ± 8.41e+05	23	1.27e+06 ± 5.77e+05	8.46	22	2.29e-08	1.51e-06	****
Whole	ANNOVAR[RefSeq] – Combined[Ensembl]	ANNOVAR	RefSeq	Combined	Ensembl	23	1.81e+06 ± 8.41e+05	23	1.27e+06 ± 5.78e+05	8.46	22	2.3e-08	1.52e-06	****
Whole	ANNOVAR[Combined] – Combined[Combined]	ANNOVAR	Combined	Combined	Combined	23	1.89e+06 ± 8.75e+05	23	2.04e+06 ± 9.48e+05	-8.28	22	3.29e-08	2.17e-06	****
Whole	ANNOVAR[Combined] – SnpEff Ref[Combined]	ANNOVAR	Combined	SnpEff Ref	Combined	23	1.89e+06 ± 8.75e+05	23	2.03e+06 ± 9.42e+05	-7.86	22	7.84e-08	5.17e-06	****
Whole	Combined[RefSeq] – SnpEff Ref[Combined]	Combined	RefSeq	SnpEff Ref	Combined	23	1.95e+06 ± 9.06e+05	23	2.03e+06 ± 9.42e+05	-7.86	22	7.9e-08	5.21e-06	****
Whole	Combined[RefSeq] – SnpEff[RefSeq]	Combined	RefSeq	SnpEff	RefSeq	23	1.95e+06 ± 9.06e+05	23	1.92e+06 ± 8.95e+05	7.83	22	8.48e-08	5.6e-06	****
Whole	ANNOVAR[RefSeq] – SnpEff[RefSeq]	ANNOVAR	RefSeq	SnpEff	RefSeq	23	1.81e+06 ± 8.41e+05	23	1.92e+06 ± 8.95e+05	-7.54	22	1.54e-07	1.02e-05	****
Whole	VEP[Ensembl] – VEP[RefSeq]	VEP	Ensembl	VEP	RefSeq	23	8.95e+05 ± 4.08e+05	23	8.26e+05 ± 3.74e+05	7.3	22	2.58e-07	1.7e-05	****
Whole	Combined[Combined] – SnpEff Ref[Combined]	Combined	Combined	SnpEff Ref	Combined	23	2.04e+06 ± 9.48e+05	23	2.03e+06 ± 9.42e+05	6.1	22	3.84e-06	0.000253	***
Whole	ANNOVAR[Combined] – Combined[RefSeq]	ANNOVAR	Combined	Combined	RefSeq	23	1.89e+06 ± 8.75e+05	23	1.95e+06 ± 9.06e+05	-5.16	22	3.59e-05	0.002	**
Whole	Combined[Ensembl] – SnpEff[Ensembl]	Combined	Ensembl	SnpEff	Ensembl	23	1.27e+06 ± 5.78e+05	23	1.27e+06 ± 5.77e+05	5.14	22	3.77e-05	0.002	**
Whole	ANNOVAR[Combined] – SnpEff[RefSeq]	ANNOVAR	Combined	SnpEff	RefSeq	23	1.89e+06 ± 8.75e+05	23	1.92e+06 ± 8.95e+05	-2.57	22	0.018	1	ns
